# Cbp1-Cren7 chromatinization of CRISPR arrays favours transcription from leader-over cryptic promoters

**DOI:** 10.1101/2023.03.24.534125

**Authors:** Fabian Blombach, Michal Sýkora, Jo Case, Xu Feng, Diana P Baquero, Thomas Fouqueau, Duy Khanh Phung, Declan Barker, Mart Krupovic, Qunxin She, Finn Werner

## Abstract

CRISPR arrays form the physical memory of CRISPR adaptive immune systems by incorporating foreign DNA as spacers that are often AT-rich and derived from viruses. As promoter elements such as the TATA-box are AT-rich, CRISPR arrays are prone to harbouring cryptic promoters. Sulfolobales harbor extremely long CRISPR arrays spanning several kilobases, a feature that is accompanied by the CRISPR-specific transcription factor Cbp1. Aberrant Cbp1 expression modulates CRISPR array transcription, but the molecular mechanisms underlying this regulation are unknown. Here, we characterise the genome-wide Cbp1 binding at nucleotide resolution and characterise the binding motifs on distinct CRISPR arrays, as well as on unexpected non-canonical binding sites associated with transposasons. Cbp1 recruits Cren7 forming together ‘chimeric’ chromatin-like structures at CRISPR arrays. We dissect Cbp1 function *in vitro* and *in vivo* and show that the third HTH domain is responsible for Cren7 recruitment, and that Cbp1-Cren7 chromatinization plays a dual role in the transcription of CRISPR arrays. It suppresses spurious transcription from cryptic promoters within CRISPR arrays but enhances CRISPR RNA transcription directed from their cognate promoters in their leader region. Our results show that Cbp1-Cren7 chromatinization drives the productive expression of long CRISPR arrays.
