## Supplemental File 1 for "Cbp1-Cren7 chromatinization of CRISPR arrays favours transcription from leader-over cryptic promoters"

nucleotide	start	end	peak	enrichment.average	enrichment.replicate1	enrichment.replicate2
gi|15896971|ref|NC_002754.1|	9166	9167	cbp1_peak1	5.870055	5.87675	5.86336
gi|15896971|ref|NC_002754.1|	131076	131077	cbp1_peak2	5.58758	4.77051	6.40465
gi|15896971|ref|NC_002754.1|	1399438	1399439	cbp1_peak5	31.8003	33.0083	30.5923
gi|15896971|ref|NC_002754.1|	1431019	1431020	cbp1_peak6	6.393805	5.88658	6.90103
gi|15896971|ref|NC_002754.1|	1450100	1450101	cbp1_peak7	9.99647	10.7289	9.26404
gi|15896971|ref|NC_002754.1|	1450598	1450599	cbp1_peak8	58.5729	59.468	57.6778
gi|15896971|ref|NC_002754.1|	1486310	1486311	cbp1_peak9	11.9134	12.0228	11.804
gi|15896971|ref|NC_002754.1|	1487275	1487276	cbp1_peak10	22.27345	20.4024	24.1445
gi|15896971|ref|NC_002754.1|	1493891	1493892	cbp1_peak11	38.35365	38.7352	37.9721
gi|15896971|ref|NC_002754.1|	1494904	1494905	cbp1_peak12	29.73535	29.4803	29.9904
gi|15896971|ref|NC_002754.1|	1510804	1510805	cbp1_peak15	17.0723	14.5723	19.5723
gi|15896971|ref|NC_002754.1|	1545139	1545140	cbp1_peak18	12.29975	13.1661	11.4334
gi|15896971|ref|NC_002754.1|	1592941	1592942	cbp1_peak19	10.009425	8.73075	11.2881
gi|15896971|ref|NC_002754.1|	1609997	1609998	cbp1_peak20	19.3393	18.9205	19.7581
gi|15896971|ref|NC_002754.1|	1615129	1615130	cbp1_peak21	22.491	23.0285	21.9535
gi|15896971|ref|NC_002754.1|	1684089	1684090	cbp1_peak25	5.41444	5.13543	5.69345
gi|15896971|ref|NC_002754.1|	1706087	1706088	cbp1_peak26	15.23715	13.4372	17.0371
gi|15896971|ref|NC_002754.1|	1746303	1746304	cbp1_peak27	23.42145	23.3426	23.5003
gi|15896971|ref|NC_002754.1|	1753536	1753537	cbp1_peak28	18.3374	17.0853	19.5895
gi|15896971|ref|NC_002754.1|	1763034	1763035	cbp1_peak29	10.8017	10.8739	10.7295
gi|15896971|ref|NC_002754.1|	225326	225327	cbp1_peak30	7.84665	7.32805	8.36525
gi|15896971|ref|NC_002754.1|	1916253	1916254	cbp1_peak32	17.05285	16.9707	17.135
gi|15896971|ref|NC_002754.1|	1970532	1970533	cbp1_peak33	7.702695	7.56337	7.84202
gi|15896971|ref|NC_002754.1|	230464	230465	cbp1_peak34	8.07644	7.76063	8.39225
gi|15896971|ref|NC_002754.1|	2011923	2011924	cbp1_peak35	11.66725	10.7803	12.5542
gi|15896971|ref|NC_002754.1|	2013125	2013126	cbp1_peak36	5.406335	5.13393	5.67874
gi|15896971|ref|NC_002754.1|	2030972	2030973	cbp1_peak37	7.655635	7.92405	7.38722
gi|15896971|ref|NC_002754.1|	2033763	2033764	cbp1_peak38	8.9209	7.8416	10.0002
gi|15896971|ref|NC_002754.1|	2077374	2077375	cbp1_peak39	7.00793	6.41839	7.59747
gi|15896971|ref|NC_002754.1|	247080	247081	cbp1_peak41	26.0853	24.5323	27.6383
gi|15896971|ref|NC_002754.1|	2091761	2091762	cbp1_peak42	8.673975	8.9115	8.43645
gi|15896971|ref|NC_002754.1|	2195881	2195882	cbp1_peak43	96.5326	96.4533	96.6119
gi|15896971|ref|NC_002754.1|	2226941	2226942	cbp1_peak44	22.80225	22.1827	23.4218
gi|15896971|ref|NC_002754.1|	2304505	2304506	cbp1_peak46	13.0543	12.3345	13.7741
gi|15896971|ref|NC_002754.1|	2349572	2349573	cbp1_peak47	10.9207	11.2175	10.6239
gi|15896971|ref|NC_002754.1|	2386731	2386732	cbp1_peak48	10.15159	10.5011	9.80208
gi|15896971|ref|NC_002754.1|	269275	269276	cbp1_peak49	5.93663	5.4476	6.42566
gi|15896971|ref|NC_002754.1|	2518989	2518990	cbp1_peak53	7.771855	7.1956	8.34811
gi|15896971|ref|NC_002754.1|	2533763	2533764	cbp1_peak54	6.36591	6.5225	6.20932
gi|15896971|ref|NC_002754.1|	2534034	2534035	cbp1_peak55	8.91471	8.72239	9.10703
gi|15896971|ref|NC_002754.1|	2704595	2704596	cbp1_peak58	9.136685	9.3757	8.89767
gi|15896971|ref|NC_002754.1|	2800615	2800616	cbp1_peak59	21.44355	18.9224	23.9647
gi|15896971|ref|NC_002754.1|	2816677	2816678	cbp1_peak60	13.26445	13.2389	13.29
gi|15896971|ref|NC_002754.1|	284892	284893	cbp1_peak61	9.536875	8.49365	10.5801
gi|15896971|ref|NC_002754.1|	2820085	2820086	cbp1_peak62	39.9006	40.2836	39.5176
gi|15896971|ref|NC_002754.1|	2832454	2832455	cbp1_peak63	62.6065	62.3816	62.8314
gi|15896971|ref|NC_002754.1|	2864908	2864909	cbp1_peak64	6.19515	5.76302	6.62728
gi|15896971|ref|NC_002754.1|	2893592	2893593	cbp1_peak65	7.698885	8.39857	6.9992
gi|15896971|ref|NC_002754.1|	2930079	2930080	cbp1_peak66	10.02496	9.97712	10.0728
gi|15896971|ref|NC_002754.1|	2975379	2975380	cbp1_peak68	5.463715	4.69449	6.23294
gi|15896971|ref|NC_002754.1|	2979486	2979487	cbp1_peak69	8.37604	7.74836	9.00372
gi|15896971|ref|NC_002754.1|	301626	301627	cbp1_peak70	6.55112	6.31398	6.78826
gi|15896971|ref|NC_002754.1|	330762	330763	cbp1_peak71	6.235685	5.97046	6.50091
gi|15896971|ref|NC_002754.1|	331940	331941	cbp1_peak72	7.89957	7.56471	8.23443
gi|15896971|ref|NC_002754.1|	380296	380297	cbp1_peak73	7.40546	6.93672	7.8742
gi|15896971|ref|NC_002754.1|	429160	429161	cbp1_peak75	7.62864	6.90008	8.3572
gi|15896971|ref|NC_002754.1|	445275	445276	cbp1_peak76	37.80205	38.7835	36.8206
gi|15896971|ref|NC_002754.1|	462983	462984	cbp1_peak77	6.940465	6.89142	6.98951
gi|15896971|ref|NC_002754.1|	478860	478861	cbp1_peak78	11.49465	10.8324	12.1569
gi|15896971|ref|NC_002754.1|	485741	485742	cbp1_peak79	12.34415	11.7448	12.9435
gi|15896971|ref|NC_002754.1|	490265	490266	cbp1_peak80	8.471815	8.70711	8.23652
gi|15896971|ref|NC_002754.1|	516738	516739	cbp1_peak81	5.55828	5.67707	5.43949
gi|15896971|ref|NC_002754.1|	520923	520924	cbp1_peak82	7.47453	7.31679	7.63227
gi|15896971|ref|NC_002754.1|	536775	536776	cbp1_peak83	12.12715	11.6401	12.6142
gi|15896971|ref|NC_002754.1|	559082	559083	cbp1_peak85	9.86212	9.65794	10.0663
gi|15896971|ref|NC_002754.1|	571469	571470	cbp1_peak86	9.519285	9.14215	9.89642
gi|15896971|ref|NC_002754.1|	636750	636751	cbp1_peak87	6.180535	5.80276	6.55831
gi|15896971|ref|NC_002754.1|	690595	690596	cbp1_peak88	14.0522	13.3576	14.7468
gi|15896971|ref|NC_002754.1|	67824	67825	cbp1_peak89	12.14855	12.5283	11.7688
gi|15896971|ref|NC_002754.1|	732686	732687	cbp1_peak90	6.90127	6.93826	6.86428
gi|15896971|ref|NC_002754.1|	732878	732879	cbp1_peak91	12.7661	11.9742	13.558
gi|15896971|ref|NC_002754.1|	744273	744274	cbp1_peak92	7.45032	6.78842	8.11222
gi|15896971|ref|NC_002754.1|	782198	782199	cbp1_peak93	6.63306	6.12531	7.14081
gi|15896971|ref|NC_002754.1|	860333	860334	cbp1_peak94	5.0654	5.00761	5.12319
gi|15896971|ref|NC_002754.1|	867074	867075	cbp1_peak95	12.38965	11.7296	13.0497
gi|15896971|ref|NC_002754.1|	898214	898215	cbp1_peak99	52.32375	51.0493	53.5982
gi|15896971|ref|NC_002754.1|	907491	907492	cbp1_peak100	11.5115	11.1619	11.8611
gi|15896971|ref|NC_002754.1|	927970	927971	cbp1_peak101	13.02185	12.9492	13.0945
gi|15896971|ref|NC_002754.1|	973944	973945	cbp1_peak103	5.75702	5.54451	5.96953
gi|15896971|ref|NC_002754.1|	1003643	1003644	cbp1_peak105	8.52461	8.31077	8.73845
gi|15896971|ref|NC_002754.1|	1031796	1031797	cbp1_peak106	59.45555	48.6339	70.2772
gi|15896971|ref|NC_002754.1|	1080837	1080838	cbp1_peak107	6.877515	6.82169	6.93334
gi|15896971|ref|NC_002754.1|	1107809	1107810	cbp1_peak108	7.17457	6.17116	8.17798
gi|15896971|ref|NC_002754.1|	1143486	1143487	cbp1_peak110	21.10425	20.3163	21.8922
gi|15896971|ref|NC_002754.1|	1155293	1155294	cbp1_peak111	33.4448	30.5943	36.2953
gi|15896971|ref|NC_002754.1|	1158644	1158645	cbp1_peak112	5.066535	5.00238	5.13069
gi|15896971|ref|NC_002754.1|	1168131	1168132	cbp1_peak113	5.13358	4.74117	5.52599
gi|15896971|ref|NC_002754.1|	1206856	1206857	cbp1_peak114	48.03785	42.9111	53.1646
gi|15896971|ref|NC_002754.1|	1274948	1274949	cbp1_peak116	72.9674	67.952	77.9828
gi|15896971|ref|NC_002754.1|	1314809	1314810	cbp1_peak117	21.07975	20.7293	21.4302
gi|15896971|ref|NC_002754.1|	1317930	1317931	cbp1_peak119	12.6643	11.4988	13.8298
gi|15896971|ref|NC_002754.1|	115019	115020	cbp1_peak120	39.28065	41.0097	37.5516
