## Supplemental File 2 for "Cbp1-Cren7 chromatinization of CRISPR arrays favours transcription from leader-over cryptic promoters"

nucleotide	start	end	peak	enrichment.average	enrichment.replicate1	enrichment.replicate2
NC_017276.1	417274	417275	cbp1_peak3	5.190145	5.04488	5.33541
NC_017276.1	434455	434456	cbp1_peak6	38.12965	42.2783	33.981
NC_017276.1	438910	438911	cbp1_peak7	17.3831	20.5573	14.2089
NC_017276.1	441103	441104	cbp1_peak8	6.564985	7.55302	5.57695
NC_017276.1	442818	442819	cbp1_peak9	11.70185	13.0387	10.365
NC_017276.1	44322	44323	cbp1_peak10	25.1639	26.4761	23.8517
NC_017276.1	448930	448931	cbp1_peak11	14.6652	15.7866	13.5438
NC_017276.1	455883	455884	cbp1_peak12	33.1886	38.1534	28.2238
NC_017276.1	480865	480866	cbp1_peak13	7.070385	7.40281	6.73796
NC_017276.1	494517	494518	cbp1_peak16	10.055415	11.097	9.01383
NC_017276.1	536062	536063	cbp1_peak20	6.679815	6.4767	6.88293
NC_017276.1	545513	545514	cbp1_peak22	8.804125	9.38908	8.21917
NC_017276.1	580139	580140	cbp1_peak24	5.982065	6.45232	5.51181
NC_017276.1	50818	50819	cbp1_peak25	38.1067	39.5445	36.6689
NC_017276.1	585742	585743	cbp1_peak26	23.55415	27.6067	19.5016
NC_017276.1	598661	598662	cbp1_peak29	6.292875	6.9004	5.68535
NC_017276.1	603838	603839	cbp1_peak32	5.09748	4.72196	5.473
NC_017276.1	608654	608655	cbp1_peak34	9.89786	10.4675	9.32822
NC_017276.1	610112	610113	cbp1_peak35	8.72519	9.30987	8.14051
NC_017276.1	616863	616864	cbp1_peak37	8.063625	8.6884	7.43885
NC_017276.1	617388	617389	cbp1_peak38	7.669095	8.35329	6.9849
NC_017276.1	624666	624667	cbp1_peak39	13.52225	15.1042	11.9403
NC_017276.1	66744	66745	cbp1_peak52	30.2311	33.0676	27.3946
NC_017276.1	724093	724094	cbp1_peak57	10.96385	11.15	10.7777
NC_017276.1	734819	734820	cbp1_peak60	5.64345	5.80237	5.48453
NC_017276.1	11833	11834	cbp1_peak65	8.511285	9.34631	7.67626
NC_017276.1	750466	750467	cbp1_peak66	7.80105	7.87196	7.73014
NC_017276.1	768668	768669	cbp1_peak69	5.13328	5.5679	4.69866
NC_017276.1	773680	773681	cbp1_peak72	5.62421	5.7876	5.46082
NC_017276.1	784328	784329	cbp1_peak75	63.63965	71.4132	55.8661
NC_017276.1	787028	787029	cbp1_peak76	7.10167	8.41422	5.78912
NC_017276.1	816271	816272	cbp1_peak80	5.24664	5.37998	5.1133
NC_017276.1	817277	817278	cbp1_peak81	7.302245	8.02138	6.58311
NC_017276.1	832985	832986	cbp1_peak83	20.86675	23.7635	17.97
NC_017276.1	834590	834591	cbp1_peak85	8.680305	8.98689	8.37372
NC_017276.1	855548	855549	cbp1_peak86	22.31805	26.0337	18.6024
NC_017276.1	857547	857548	cbp1_peak87	16.6447	17.2359	16.0535
NC_017276.1	99893	99894	cbp1_peak88	5.910735	6.27484	5.54663
NC_017276.1	861105	861106	cbp1_peak89	14.15135	16.135	12.1677
NC_017276.1	861675	861676	cbp1_peak90	5.35493	5.79485	4.91501
NC_017276.1	863686	863687	cbp1_peak91	12.18635	13.0699	11.3028
NC_017276.1	874464	874465	cbp1_peak92	6.010965	6.58242	5.43951
NC_017276.1	876696	876697	cbp1_peak93	15.33935	16.1013	14.5774
NC_017276.1	878296	878297	cbp1_peak94	16.7652	17.7277	15.8027
NC_017276.1	878759	878760	cbp1_peak95	17.17775	19.0706	15.2849
NC_017276.1	879721	879722	cbp1_peak96	43.21315	42.8198	43.6065
NC_017276.1	885179	885180	cbp1_peak97	5.4679	6.01908	4.91672
NC_017276.1	101695	101696	cbp1_peak98	108.2722	126.871	89.6734
NC_017276.1	889118	889119	cbp1_peak99	87.4588	100.392	74.5256
NC_017276.1	906758	906759	cbp1_peak100	20.333	21.5333	19.1327
NC_017276.1	915976	915977	cbp1_peak104	31.54875	37.209	25.8885
NC_017276.1	932542	932543	cbp1_peak105	5.094505	5.00761	5.1814
NC_017276.1	967504	967505	cbp1_peak107	35.2766	41.063	29.4902
NC_017276.1	989105	989106	cbp1_peak111	6.24691	6.36775	6.12607
NC_017276.1	1000331	1000332	cbp1_peak112	17.5704	20.2118	14.929
NC_017276.1	1009629	1009630	cbp1_peak115	7.77991	7.64319	7.91663
NC_017276.1	1009814	1009815	cbp1_peak116	8.34977	9.00352	7.69602
NC_017276.1	20358	20359	cbp1_peak117	5.467365	5.2624	5.67233
NC_017276.1	1042616	1042617	cbp1_peak120	10.108825	10.5992	9.61845
NC_017276.1	1044392	1044393	cbp1_peak122	7.68287	8.92403	6.44171
NC_017276.1	1102299	1102300	cbp1_peak127	7.419145	8.19048	6.64781
NC_017276.1	1120542	1120543	cbp1_peak130	18.10475	19.5136	16.6959
NC_017276.1	1134173	1134174	cbp1_peak133	5.799445	6.51127	5.08762
NC_017276.1	1151843	1151844	cbp1_peak136	5.3972	5.86837	4.92603
NC_017276.1	1185415	1185416	cbp1_peak140	6.84341	7.80054	5.88628
NC_017276.1	1233728	1233729	cbp1_peak144	22.90515	25.1183	20.692
NC_017276.1	1244723	1244724	cbp1_peak146	12.0182	11.5455	12.4909
NC_017276.1	1247014	1247015	cbp1_peak147	12.01695	12.4355	11.5984
NC_017276.1	140270	140271	cbp1_peak149	5.488185	6.05543	4.92094
NC_017276.1	1284074	1284075	cbp1_peak153	8.168535	9.22672	7.11035
NC_017276.1	1286503	1286504	cbp1_peak154	24.6207	27.6921	21.5493
NC_017276.1	1287561	1287562	cbp1_peak155	10.5113	11.0178	10.0048
NC_017276.1	1298534	1298535	cbp1_peak157	7.57333	8.0736	7.07306
NC_017276.1	141776	141777	cbp1_peak158	5.24526	5.55247	4.93805
NC_017276.1	1301421	1301422	cbp1_peak159	7.630115	8.29492	6.96531
NC_017276.1	1302852	1302853	cbp1_peak160	6.103215	6.29681	5.90962
NC_017276.1	1305958	1305959	cbp1_peak163	9.975295	10.976	8.97459
NC_017276.1	1318966	1318967	cbp1_peak164	6.80537	7.11948	6.49126
NC_017276.1	1323861	1323862	cbp1_peak166	27.56315	27.8689	27.2574
NC_017276.1	1328054	1328055	cbp1_peak168	7.42859	8.83222	6.02496
NC_017276.1	1340318	1340319	cbp1_peak170	16.01475	17.7188	14.3107
NC_017276.1	153726	153727	cbp1_peak172	6.29153	6.53634	6.04672
NC_017276.1	1459912	1459913	cbp1_peak181	5.38232	5.03582	5.72882
NC_017276.1	1468650	1468651	cbp1_peak183	8.479935	8.92196	8.03791
NC_017276.1	1478266	1478267	cbp1_peak184	10.8423	11.0181	10.6665
NC_017276.1	1501743	1501744	cbp1_peak188	12.91955	14.3407	11.4984
NC_017276.1	1530761	1530762	cbp1_peak190	8.859725	9.48788	8.23157
NC_017276.1	1569199	1569200	cbp1_peak197	6.12752	6.6236	5.63144
NC_017276.1	1600565	1600566	cbp1_peak198	17.8481	18.4167	17.2795
NC_017276.1	1609065	1609066	cbp1_peak201	5.240055	6.0393	4.44081
NC_017276.1	1612805	1612806	cbp1_peak203	7.86818	8.78	6.95636
NC_017276.1	180447	180448	cbp1_peak204	100.82995	110.453	91.2069
NC_017276.1	1649091	1649092	cbp1_peak207	5.941785	6.1207	5.76287
NC_017276.1	1650069	1650070	cbp1_peak209	5.543925	5.86481	5.22304
NC_017276.1	1655846	1655847	cbp1_peak210	6.2393	7.0787	5.3999
NC_017276.1	1657949	1657950	cbp1_peak211	8.95979	10.3989	7.52068
NC_017276.1	182530	182531	cbp1_peak214	5.809985	6.62963	4.99034
NC_017276.1	1699632	1699633	cbp1_peak215	12.0546	12.9377	11.1715
NC_017276.1	1701268	1701269	cbp1_peak217	5.222545	5.87514	4.56995
NC_017276.1	183732	183733	cbp1_peak221	5.454715	5.84637	5.06306
NC_017276.1	1719210	1719211	cbp1_peak224	9.261205	10.6541	7.86831
NC_017276.1	1726060	1726061	cbp1_peak225	22.89615	24.6819	21.1104
NC_017276.1	1756004	1756005	cbp1_peak226	18.8997	20.6989	17.1005
NC_017276.1	1760649	1760650	cbp1_peak229	5.40666	6.0629	4.75042
NC_017276.1	1768374	1768375	cbp1_peak231	27.3195	29.962	24.677
NC_017276.1	1785029	1785030	cbp1_peak233	17.76995	18.8514	16.6885
NC_017276.1	1787505	1787506	cbp1_peak234	110.2684	128.09	92.4468
NC_017276.1	1789485	1789486	cbp1_peak235	5.914785	6.24899	5.58058
NC_017276.1	1793703	1793704	cbp1_peak237	23.7519	25.6448	21.859
NC_017276.1	1822514	1822515	cbp1_peak239	5.98716	6.44639	5.52793
NC_017276.1	1823360	1823361	cbp1_peak240	18.3015	20.4533	16.1497
NC_017276.1	1844203	1844204	cbp1_peak244	5.165075	6.5401	3.79005
NC_017276.1	1861507	1861508	cbp1_peak246	5.0375	6.09885	3.97615
NC_017276.1	1892787	1892788	cbp1_peak251	26.59795	29.7402	23.4557
NC_017276.1	1943664	1943665	cbp1_peak252	8.336235	9.23676	7.43571
NC_017276.1	1943891	1943892	cbp1_peak253	10.889525	11.9526	9.82645
NC_017276.1	1951431	1951432	cbp1_peak255	14.82475	12.8852	16.7643
NC_017276.1	1963877	1963878	cbp1_peak256	7.461905	7.78222	7.14159
NC_017276.1	1972238	1972239	cbp1_peak259	15.72175	17.4779	13.9656
NC_017276.1	2005342	2005343	cbp1_peak263	73.17825	82.0402	64.3163
NC_017276.1	2019355	2019356	cbp1_peak264	12.474525	14.9878	9.96125
NC_017276.1	2023705	2023706	cbp1_peak266	7.256845	7.55513	6.95856
NC_017276.1	2034357	2034358	cbp1_peak267	23.4898	25.1339	21.8457
NC_017276.1	2034588	2034589	cbp1_peak268	5.61418	6.13994	5.08842
NC_017276.1	2048881	2048882	cbp1_peak270	6.215005	6.8044	5.62561
NC_017276.1	2086542	2086543	cbp1_peak272	5.46711	5.89178	5.04244
NC_017276.1	2092432	2092433	cbp1_peak273	13.0271	15.2614	10.7928
NC_017276.1	201581	201582	cbp1_peak276	5.323195	5.32664	5.31975
NC_017276.1	2153724	2153725	cbp1_peak277	5.34497	5.81138	4.87856
NC_017276.1	2178775	2178776	cbp1_peak281	6.37827	6.88445	5.87209
NC_017276.1	2180932	2180933	cbp1_peak282	7.45234	8.28018	6.6245
NC_017276.1	211680	211681	cbp1_peak284	32.7035	39.6181	25.7889
NC_017276.1	2193131	2193132	cbp1_peak285	7.339385	6.79522	7.88355
NC_017276.1	2208893	2208894	cbp1_peak287	6.103865	6.5125	5.69523
NC_017276.1	2225477	2225478	cbp1_peak288	9.90535	10.7547	9.056
NC_017276.1	2254577	2254578	cbp1_peak290	13.62015	14.4766	12.7637
NC_017276.1	2254762	2254763	cbp1_peak291	84.86475	92.7819	76.9476
NC_017276.1	2282761	2282762	cbp1_peak294	12.5892	13.9512	11.2272
NC_017276.1	2286243	2286244	cbp1_peak295	21.7006	26.6716	16.7296
NC_017276.1	2318724	2318725	cbp1_peak302	12.7739	13.9684	11.5794
NC_017276.1	2346686	2346687	cbp1_peak305	7.316995	7.52415	7.10984
NC_017276.1	2401282	2401283	cbp1_peak313	16.0963	19.0738	13.1188
NC_017276.1	2404811	2404812	cbp1_peak314	12.4033	12.7565	12.0501
NC_017276.1	2416512	2416513	cbp1_peak315	14.15995	15.8114	12.5085
NC_017276.1	2429759	2429760	cbp1_peak319	5.286005	5.44195	5.13006
NC_017276.1	2447623	2447624	cbp1_peak321	6.70327	6.36796	7.03858
NC_017276.1	2456252	2456253	cbp1_peak324	12.1683	13.1572	11.1794
NC_017276.1	2489002	2489003	cbp1_peak329	10.90955	11.0543	10.7648
NC_017276.1	294135	294136	cbp1_peak337	7.73561	8.26656	7.20466
NC_017276.1	318725	318726	cbp1_peak340	7.2388	7.91474	6.56286
NC_017276.1	322835	322836	cbp1_peak341	5.597265	6.62292	4.57161
NC_017276.1	341610	341611	cbp1_peak344	93.8467	108.13	79.5634
NC_017276.1	367057	367058	cbp1_peak347	9.168405	10.1963	8.14051
NC_017276.1	377052	377053	cbp1_peak348	5.15313	5.42873	4.87753
NC_017276.1	387879	387880	cbp1_peak349	9.950875	10.7173	9.18445
NC_017276.1	400605	400606	cbp1_peak350	6.5194	6.62292	6.41588
NC_017276.1	400882	400883	cbp1_peak351	5.57344	6.14768	4.9992
