## Supplemental File 4 for "Cbp1-Cren7 chromatinization of CRISPR arrays favours transcription from leader-over cryptic promoters"

nucleotide	start	end	peak	enrichment.average	enrichment.replicate1	enrichment.replicate2
NC_021058.1	1112697	1112698	cbp1_peak1	4.78339	4.39578	4.39578
NC_021058.1	1219788	1219789	cbp1_peak3	8.9781	7.16806	7.16806
AJ344259.1	20351	20352	cbp1_peak5	8.38169	8.1671	8.1671
NC_021058.1	1233075	1233076	cbp1_peak6	4.04307	4.55769	4.55769
NC_021058.1	1234519	1234520	cbp1_peak7	4.3949	4.27495	4.27495
NC_021058.1	1278079	1278080	cbp1_peak8	5.00344	4.62272	4.62272
NC_021058.1	1281587	1281588	cbp1_peak9	3.15016	3.32572	3.32572
NC_021058.1	1313435	1313436	cbp1_peak10	3.46888	3.87746	3.87746
AJ344259.1	30429	30430	cbp1_peak11	3.54952	5.01617	5.01617
AJ344259.1	30886	30887	cbp1_peak12	3.47035	5.04941	5.04941
AJ344259.1	31322	31323	cbp1_peak13	4.49171	6.48788	6.48788
NC_021058.1	1317890	1317891	cbp1_peak14	6.11392	6.53881	6.53881
NC_021058.1	1334346	1334347	cbp1_peak15	6.5947	5.42027	5.42027
NC_021058.1	1372635	1372636	cbp1_peak16	5.25578	3.98357	3.98357
NC_021058.1	1463761	1463762	cbp1_peak18	4.08629	3.97915	3.97915
NC_021058.1	1484824	1484825	cbp1_peak19	4.96541	4.51553	4.51553
NC_021058.1	1604845	1604846	cbp1_peak20	5.65863	4.56458	4.56458
NC_021058.1	44502	44503	cbp1_peak21	3.91138	3.26917	3.26917
NC_021058.1	1681129	1681130	cbp1_peak22	53.4556	47.8397	47.8397
NC_021058.1	1698864	1698865	cbp1_peak23	14.5199	13.9039	13.9039
NC_021058.1	1728795	1728796	cbp1_peak24	5.83773	4.28842	4.28842
NC_021058.1	1741170	1741171	cbp1_peak25	13.2631	14.0882	14.0882
NC_021058.1	50968	50969	cbp1_peak26	9.21969	7.26206	7.26206
NC_021058.1	1757830	1757831	cbp1_peak27	4.49731	5.07552	5.07552
NC_021058.1	1787751	1787752	cbp1_peak28	3.79689	5.13565	5.13565
NC_021058.1	1788936	1788937	cbp1_peak29	5.92314	5.48981	5.48981
NC_021058.1	1789795	1789796	cbp1_peak30	4.37702	4.16757	4.16757
AJ344259.1	1751	1752	cbp1_peak31	3.14517	4.40122	4.40122
AJ344259.1	2314	2315	cbp1_peak32	3.30712	4.12682	4.12682
NC_021058.1	1827945	1827946	cbp1_peak34	6.73603	5.50814	5.50814
NC_021058.1	1859225	1859226	cbp1_peak35	9.62324	11.7041	11.7041
NC_021058.1	1910937	1910938	cbp1_peak36	13.2536	12.2282	12.2282
NC_021058.1	66908	66909	cbp1_peak37	6.22716	7.28701	7.28701
NC_021058.1	1977233	1977234	cbp1_peak38	5.55665	5.71481	5.71481
NC_021058.1	1992228	1992229	cbp1_peak39	4.15972	5.26561	5.26561
NC_021058.1	2046616	2046617	cbp1_peak40	6.70523	7.88594	7.88594
NC_021058.1	2131582	2131583	cbp1_peak41	3.53887	4.01784	4.01784
NC_021058.1	2178145	2178146	cbp1_peak42	16.7631	15.0981	15.0981
NC_021058.1	2181554	2181555	cbp1_peak43	3.38366	3.21926	3.21926
NC_021058.1	2207848	2207849	cbp1_peak44	38.7103	36.3352	36.3352
NC_021058.1	2269617	2269618	cbp1_peak45	3.4147	3.71837	3.71837
NC_021058.1	2346223	2346224	cbp1_peak46	4.03555	4.21748	4.21748
NC_021058.1	2349720	2349721	cbp1_peak47	4.31494	4.46704	4.46704
NC_021058.1	2399914	2399915	cbp1_peak48	6.05333	4.94119	4.94119
NC_021058.1	133450	133451	cbp1_peak49	3.94243	4.57895	4.57895
NC_021058.1	133851	133852	cbp1_peak50	3.8493	5.83959	5.83959
NC_021058.1	161482	161483	cbp1_peak51	4.34598	4.80885	4.80885
NC_021058.1	170911	170912	cbp1_peak52	20.364	18.4421	18.4421
NC_021058.1	202118	202119	cbp1_peak53	8.47466	8.85921	8.85921
NC_021058.1	292768	292769	cbp1_peak54	47.3712	40.3281	40.3281
NC_021058.1	307702	307703	cbp1_peak55	4.37702	4.36722	4.36722
NC_021058.1	336339	336340	cbp1_peak56	3.29053	3.21926	3.21926
AJ344259.1	4085	4086	cbp1_peak57	5.39157	7.57289	7.57289
AJ344259.1	4690	4691	cbp1_peak58	3.03019	4.50106	4.50106
AJ344259.1	5257	5258	cbp1_peak59	3.26935	3.24003	3.24003
NC_021058.1	362945	362946	cbp1_peak60	19.8363	18.492	18.492
NC_021058.1	463475	463476	cbp1_peak61	7.01565	5.93941	5.93941
NC_021058.1	467947	467948	cbp1_peak62	8.84717	8.63461	8.63461
NC_021058.1	470112	470113	cbp1_peak63	5.37039	3.69342	3.69342
NC_021058.1	471836	471837	cbp1_peak64	3.56991	3.39395	3.39395
NC_021058.1	477965	477966	cbp1_peak65	4.65641	4.56686	4.56686
NC_021058.1	483383	483384	cbp1_peak66	13.0379	13.6257	13.6257
NC_021058.1	515556	515557	cbp1_peak67	3.35261	3.94297	3.94297
NC_021058.1	564814	564815	cbp1_peak68	7.13983	5.51517	5.51517
NC_021058.1	575556	575557	cbp1_peak69	15.6145	14.1747	14.1747
AJ344259.1	8903	8904	cbp1_peak72	3.28142	3.78183	3.78183
NC_021058.1	586234	586235	cbp1_peak73	12.6654	11.8289	11.8289
NC_021058.1	597331	597332	cbp1_peak74	10.3993	9.88239	9.88239
NC_021058.1	648933	648934	cbp1_peak75	5.5256	4.34226	4.34226
NC_021058.1	751634	751635	cbp1_peak76	4.2839	3.39395	3.39395
NC_021058.1	754483	754484	cbp1_peak77	8.47466	6.53835	6.53835
NC_021058.1	756485	756486	cbp1_peak78	7.76068	7.48666	7.48666
NC_021058.1	876834	876835	cbp1_peak79	6.95357	7.43675	7.43675
NC_021058.1	877371	877372	cbp1_peak80	42.3733	37.0826	37.0826
NC_021058.1	878338	878339	cbp1_peak81	8.10215	8.28523	8.28523
NC_021058.1	884348	884349	cbp1_peak82	4.96684	5.04102	5.04102
NC_021058.1	888295	888296	cbp1_peak83	8.69196	7.73621	7.73621
NC_021058.1	910823	910824	cbp1_peak84	8.97135	9.80752	9.80752
NC_021058.1	917518	917519	cbp1_peak85	16.8872	14.5241	14.5241
AJ344259.1	10034	10035	cbp1_peak86	3.18676	3.74264	3.74264
NC_021058.1	969510	969511	cbp1_peak87	11.0823	9.00894	9.00894
NC_021058.1	1002351	1002352	cbp1_peak91	5.58769	3.99288	3.99288
NC_021058.1	1033459	1033460	cbp1_peak92	24.4452	32.9426	32.9426
NC_021058.1	1034802	1034803	cbp1_peak93	10.3475	14.3899	14.3899
NC_021058.1	1036546	1036547	cbp1_peak94	7.54784	9.06147	9.06147
