## Supplemental File 3 for "Cbp1-Cren7 chromatinization of CRISPR arrays favours transcription from leader-over cryptic promoters"

nucleotide	start	end	peak	enrichment.average	enrichment.replicate1	enrichment.replicate2
NC_021058.1	736529	736530	cbp1_peak2	8.31523	6.09046	10.54
NC_021058.1	749789	749790	cbp1_peak4	7.6881	7.57669	7.79951
NC_021058.1	751644	751645	cbp1_peak6	9.67039	9.56229	9.77849
NC_021058.1	754473	754474	cbp1_peak7	30.4592	27.3301	33.5883
NC_021058.1	756466	756467	cbp1_peak8	31.5426	35.28	27.8052
NC_021058.1	876829	876830	cbp1_peak10	26.3362	26.9962	25.6762
NC_021058.1	877379	877380	cbp1_peak11	147.055	158.891	135.219
NC_021058.1	878345	878346	cbp1_peak12	25.591	22.1704	29.0116
NC_021058.1	884362	884363	cbp1_peak13	8.617695	10.647	6.58839
NC_021058.1	66906	66907	cbp1_peak14	25.28725	22.1076	28.4669
NC_021058.1	888301	888302	cbp1_peak15	23.7504	27.9907	19.5101
NC_021058.1	910819	910820	cbp1_peak16	29.26515	26.5434	31.9869
NC_021058.1	917511	917512	cbp1_peak17	44.72315	49.828	39.6183
NC_021058.1	969516	969517	cbp1_peak19	29.5554	26.7958	32.315
NC_021058.1	1002350	1002351	cbp1_peak20	10.6584	10.4246	10.8922
NC_021058.1	1033483	1033484	cbp1_peak21	57.8653	38.8119	76.9187
NC_021058.1	1035714	1035715	cbp1_peak22	16.11337	7.43654	24.7902
NC_021058.1	1036544	1036545	cbp1_peak23	19.94381	9.35172	30.5359
NC_021058.1	1036747	1036748	cbp1_peak24	21.8396	11.4314	32.2478
NC_021058.1	1094457	1094458	cbp1_peak25	5.990695	6.10106	5.88033
NC_021058.1	1112691	1112692	cbp1_peak26	12.52515	12.3301	12.7202
NC_021058.1	1177571	1177572	cbp1_peak28	5.53396	6.53717	4.53075
NC_021058.1	1189384	1189385	cbp1_peak29	5.19609	5.03323	5.35895
NC_021058.1	1219785	1219786	cbp1_peak30	20.931	21.9429	19.9191
NC_021058.1	1230773	1230774	cbp1_peak31	6.39466	5.24094	7.54838
NC_021058.1	1233078	1233079	cbp1_peak32	9.16507	8.74561	9.58453
NC_021058.1	1234515	1234516	cbp1_peak33	15.5323	15.7739	15.2907
NC_021058.1	1278095	1278096	cbp1_peak35	9.81469	11.7781	7.85128
NC_021058.1	1280533	1280534	cbp1_peak36	9.935885	9.39187	10.4799
NC_021058.1	1281590	1281591	cbp1_peak37	7.782665	7.86225	7.70308
NC_021058.1	1292553	1292554	cbp1_peak38	5.695235	5.93066	5.45981
NC_021058.1	1295449	1295450	cbp1_peak39	7.48971	8.87462	6.1048
NC_021058.1	1299988	1299989	cbp1_peak41	5.947585	5.34494	6.55023
NC_021058.1	1317893	1317894	cbp1_peak45	16.6727	14.6097	18.7357
NC_021058.1	1322066	1322067	cbp1_peak46	5.272475	5.33279	5.21216
NC_021058.1	1334338	1334339	cbp1_peak47	18.73625	19.3684	18.1041
NC_021058.1	11990	11991	cbp1_peak48	5.67874	5.56121	5.79627
NC_021058.1	1372629	1372630	cbp1_peak50	11.11675	11.0203	11.2132
NC_021058.1	1380280	1380281	cbp1_peak51	5.531945	6.2673	4.79659
NC_021058.1	1454109	1454110	cbp1_peak54	5.525195	4.58786	6.46253
NC_021058.1	1463756	1463757	cbp1_peak55	9.475505	9.35393	9.59708
NC_021058.1	1484826	1484827	cbp1_peak57	5.79492	7.29997	4.28987
NC_021058.1	1487223	1487224	cbp1_peak58	5.28303	4.78098	5.78508
NC_021058.1	130459	130460	cbp1_peak59	5.9821	5.48795	6.47625
NC_021058.1	1516234	1516235	cbp1_peak60	7.75109	7.08266	8.41952
NC_021058.1	1532455	1532456	cbp1_peak61	7.966045	8.76045	7.17164
NC_021058.1	131954	131955	cbp1_peak63	9.5176	10.2564	8.7788
NC_021058.1	1554680	1554681	cbp1_peak64	6.46822	6.19043	6.74601
NC_021058.1	1586041	1586042	cbp1_peak66	8.12273	6.69783	9.54763
NC_021058.1	1594549	1594550	cbp1_peak67	7.37015	8.62369	6.11661
NC_021058.1	1598271	1598272	cbp1_peak68	6.385085	5.5591	7.21107
NC_021058.1	1634568	1634569	cbp1_peak69	5.767155	5.97734	5.55697
NC_021058.1	1671400	1671401	cbp1_peak70	9.14265	8.36829	9.91701
NC_021058.1	1681128	1681129	cbp1_peak71	172.7815	181.952	163.611
NC_021058.1	1691999	1692000	cbp1_peak72	6.754045	5.9764	7.53169
NC_021058.1	1698860	1698861	cbp1_peak73	27.1565	26.9616	27.3514
NC_021058.1	1728787	1728788	cbp1_peak74	11.9701	12.3307	11.6095
NC_021058.1	1741166	1741167	cbp1_peak75	39.5129	41.537	37.4888
NC_021058.1	170905	170906	cbp1_peak76	78.62105	78.3046	78.9375
NC_021058.1	1757817	1757818	cbp1_peak77	11.7809	10.3264	13.2354
NC_021058.1	1788935	1788936	cbp1_peak78	12.46025	14.4257	10.4948
NC_021058.1	1789793	1789794	cbp1_peak79	11.3565	10.7994	11.9136
NC_021058.1	1810634	1810635	cbp1_peak81	7.449185	7.87717	7.0212
NC_021058.1	1827938	1827939	cbp1_peak82	8.491885	10.6906	6.29317
NC_021058.1	1859222	1859223	cbp1_peak84	32.6655	33.8921	31.4389
NC_021058.1	1903326	1903327	cbp1_peak85	5.699265	4.80816	6.59037
NC_021058.1	1903555	1903556	cbp1_peak86	11.2786	11.3135	11.2437
NC_021058.1	1910940	1910941	cbp1_peak87	16.9968	16.5894	17.4042
NC_021058.1	1922093	1922094	cbp1_peak88	5.717595	5.80874	5.62645
NC_021058.1	1930453	1930454	cbp1_peak89	11.1422	11.305	10.9794
NC_021058.1	1977230	1977231	cbp1_peak90	13.26745	14.7596	11.7753
NC_021058.1	1992230	1992231	cbp1_peak93	15.65915	13.7954	17.5229
NC_021058.1	1992447	1992448	cbp1_peak94	5.91202	5.07207	6.75197
NC_021058.1	2005241	2005242	cbp1_peak95	5.082815	4.87982	5.28581
NC_021058.1	2046623	2046624	cbp1_peak96	14.2753	15.9425	12.6081
NC_021058.1	2063147	2063148	cbp1_peak97	5.00386	5.74689	4.26083
NC_021058.1	2131602	2131603	cbp1_peak99	9.92457	10.4878	9.36134
NC_021058.1	202130	202131	cbp1_peak100	32.77195	31.3077	34.2362
NC_021058.1	2178151	2178152	cbp1_peak101	47.0886	48.8031	45.3741
NC_021058.1	2181558	2181559	cbp1_peak102	8.353885	7.34093	9.36684
NC_021058.1	2207838	2207839	cbp1_peak104	91.6582	93.6396	89.6768
NC_021058.1	2269630	2269631	cbp1_peak105	10.86475	11.2268	10.5027
NC_021058.1	2346215	2346216	cbp1_peak108	12.3703	10.9828	13.7578
NC_021058.1	2349722	2349723	cbp1_peak109	15.17125	16.9757	13.3668
NC_021058.1	2361419	2361420	cbp1_peak110	10.350265	9.87173	10.8288
NC_021058.1	216362	216363	cbp1_peak111	6.31656	6.97693	5.65619
NC_021058.1	2391275	2391276	cbp1_peak112	5.247555	4.60753	5.88758
NC_021058.1	2393175	2393176	cbp1_peak113	5.58232	5.54493	5.61971
NC_021058.1	2399919	2399920	cbp1_peak114	18.2751	18.0284	18.5218
NC_021058.1	2400293	2400294	cbp1_peak115	5.583795	5.36012	5.80747
NC_021058.1	2432875	2432876	cbp1_peak117	7.601375	6.60509	8.59766
NC_021058.1	276499	276500	cbp1_peak120	5.323805	5.40068	5.24693
NC_021058.1	292769	292770	cbp1_peak121	174.812	187.563	162.061
NC_021058.1	307721	307722	cbp1_peak123	10.6466	12.9159	8.3773
NC_021058.1	336336	336337	cbp1_peak124	5.499645	5.80821	5.19108
NC_021058.1	362355	362356	cbp1_peak125	6.05164	6.87068	5.2326
NC_021058.1	362941	362942	cbp1_peak126	59.081	61.3758	56.7862
NC_021058.1	373743	373744	cbp1_peak127	5.47246	5.06447	5.88045
NC_021058.1	419020	419021	cbp1_peak129	6.939965	5.72472	8.15521
NC_021058.1	420895	420896	cbp1_peak130	5.336675	4.56865	6.1047
NC_021058.1	454858	454859	cbp1_peak131	5.130765	4.35616	5.90537
NC_021058.1	463475	463476	cbp1_peak132	24.1282	23.5884	24.668
NC_021058.1	467946	467947	cbp1_peak133	26.85415	25.6765	28.0318
NC_021058.1	470123	470124	cbp1_peak135	13.62875	16.4684	10.7891
NC_021058.1	471845	471846	cbp1_peak136	10.991035	12.2893	9.69277
NC_021058.1	477964	477965	cbp1_peak137	13.96355	13.7742	14.1529
NC_021058.1	483373	483374	cbp1_peak138	46.0163	53.3363	38.6963
NC_021058.1	515556	515557	cbp1_peak140	7.464225	8.49982	6.42863
NC_021058.1	516880	516881	cbp1_peak141	8.80583	8.64148	8.97018
NC_021058.1	556340	556341	cbp1_peak142	5.252125	4.92281	5.58144
NC_021058.1	564811	564812	cbp1_peak143	21.55805	20.5412	22.5749
NC_021058.1	44484	44485	cbp1_peak144	17.4709	16.8658	18.076
NC_021058.1	575564	575565	cbp1_peak145	52.44835	54.1155	50.7812
NC_021058.1	586255	586256	cbp1_peak147	44.09645	47.5281	40.6648
NC_021058.1	597305	597306	cbp1_peak148	39.35535	44.624	34.0867
NC_021058.1	640909	640910	cbp1_peak149	6.1323	7.7915	4.4731
NC_021058.1	50972	50973	cbp1_peak150	27.70905	24.833	30.5851
NC_021058.1	646070	646071	cbp1_peak151	5.48497	4.49148	6.47846
NC_021058.1	648947	648948	cbp1_peak152	10.261	10.306	10.216
NC_021058.1	658985	658986	cbp1_peak153	5.11774	5.27697	4.95851
NC_021058.1	666270	666271	cbp1_peak154	5.99738	5.09271	6.90205
NC_021058.1	693434	693435	cbp1_peak156	6.09859	7.72067	4.47651
